# Metabolomic analysis of *Drosophila melanogaster* larvae lacking Pyruvate kinase

**DOI:** 10.1101/2023.06.05.543743

**Authors:** Yasaman Heidarian, Jason P. Tourigny, Tess D. Fasteen, Nader H. Mahmoudzadeh, Alexander J. Hurlburt, Travis Nemkov, Julie A. Reisz, Angelo D’Alessandro, Jason M. Tennessen

## Abstract

Pyruvate kinase (Pyk) is a rate-limiting enzyme that catalyzes the final metabolic reaction in glycolysis. The importance of this enzyme, however, extends far beyond ATP production, as Pyk is also known to regulate tissue growth, cell proliferation, and development. Studies of this enzyme in *Drosophila melanogaster*, however, are complicated by the fact that the fly genome encodes six Pyk paralogs whose functions remain poorly defined. To address this issue, we used sequence distance and phylogenetic approaches to demonstrate that the gene *Pyk* encodes the enzyme most similar to the mammalian Pyk orthologs, while the other five *Drosophila* Pyk paralogs have significantly diverged from the canonical enzyme. Consistent with this observation, metabolomic studies of two different *Pyk* mutant backgrounds revealed that larvae lacking Pyk exhibit a severe block in glycolysis, with a buildup of glycolytic intermediates upstream of pyruvate. However, our analysis also unexpectedly reveals that steady state pyruvate levels are unchanged in *Pyk* mutants, indicating that larval metabolism maintains pyruvate pool size despite severe metabolic limitations. Consistent with our metabolomic findings, a complementary RNA-seq analysis revealed that genes involved in lipid metabolism and peptidase activity are elevated in *Pyk* mutants, again indicating that loss of this glycolytic enzyme induces compensatory changes in other aspects of metabolism. Overall, our study provides both insight into how Drosophila larval metabolism adapts to disruption of glycolytic metabolism as well as immediate clinical relevance, considering that Pyk deficiency is the most common congenital enzymatic defect in humans.
