## Supplementary material for "Metabolomic analysis of *Drosophila melanogaster* larvae lacking Pyruvate kinase": Table S1

### Sheet: Sheet1
Table S1. Protein isoform information for the Pyk orthologs used in Figure 1 and Figure S2.
Species	Gene	Gene Identifier	Pyk isoform used for analysis
Drosophila melanogaster	Pyk	FBgn0267385	PyK−PA
Drosophila melanogaster	CG7069	FBgn0038952	CG7069−PA
Drosophila melanogaster	CG2964	FBgn0031462	CG2964−PA
Drosophila melanogaster	CG7362	FBgn0038258	CG7362−PB
Drosophila melanogaster	CG11249	FBgn0037115	CG11249−PA
Drosophila melanogaster	CG12229	FBgn0036723	CG12229−PA
Aedes Aegypti	PK	LOC5565629	XP 001649983.1
Mus musculus	Pkm	18746	NP 001365800.1
Homo sapiens	PKM	5315	NP 001193725.1
Mus musculus	Pklr	18770	NP 038659.2
Homo sapiens	PKLR	5313	NP 000289.1
Caenorhabditis elegans	pyk-1	F25H5.3	F25H5.3e
Caenorhabditis elegans	pyk-2	ZK593.1	ZK593.1a
Saccharomyces cerevisiae	cdc19/pyk1	SGD:S000000036	S000000036
Saccharomyces cerevisiae	pyk2	SGD:S000005874	S000005874
Arabidopsis thaliana	AT5G63680	AT5G63680	AT5G63680.1
Escherichia coli	pykA	JW1843	P21599
