## Supplementary material for "Metabolomic analysis of *Drosophila melanogaster* larvae lacking Pyruvate kinase": Table S5

### Sheet: Up-regulated genes
Table S4. GO analysis of up-regulated genes from the RNAseq data represented in Table S3 using GOrilla.
#NAME?	Description	P-value	FDR q-value	Enrichment (N, B, n, b)	Genes
GO:0006030	chitin metabolic process	3.35e-06	0.0243	3.45 (8151,101,421,18)	[-] Hide genes
					CG13643 - cg13643 gene product from transcript cg13643-re
					CG13675 - cg13675 gene product from transcript cg13675-rd
					CG8192 - cg8192 gene product from transcript cg8192-ra
					mtg - mind the gap
					CG7248 - cg7248 gene product from transcript cg7248-ra
					ChLD3 - cg17905 gene product from transcript cg17905-ra
					CG5756 - cg5756 gene product from transcript cg5756-rb
					CG4835 - cg4835 gene product from transcript cg4835-rb
					knk - knickkopf
					CG14247 - cg14247 gene product from transcript cg14247-ra
					Cda5 - chitin deacetylase-like 5
					Gasp - cg10287 gene product from transcript cg10287-rb
					Cht4 - chitinase 4
					CG42296 - cg42296 gene product from transcript cg42296-ra
					CG14880 - cg14880 gene product from transcript cg14880-ra
					CG14301 - cg14301 gene product from transcript cg14301-rb
					Cht7 - cg1869 gene product from transcript cg1869-ra
					CG6996 - cg6996 gene product from transcript cg6996-rc
GO:0006629	lipid metabolic process	5.51e-06	0.02	2.15 (8151,342,421,38)	[-] Hide genes
					CG5326 - cg5326 gene product from transcript cg5326-ra
					CG42237 - cg42237 gene product from transcript cg42237-ra
					bmm - brummer
					Lip1 - lipase 1
					CG9521 - cg9521 gene product from transcript cg9521-ra
					CG6472 - cg6472 gene product from transcript cg6472-ra
					CG34447 - cg34447 gene product from transcript cg34447-ra
					CG33110 - cg33110 gene product from transcript cg33110-ra
					CG9518 - cg9518 gene product from transcript cg9518-ra
					e - ebony
					CG9514 - cg9514 gene product from transcript cg9514-ra
					CG9503 - cg9503 gene product from transcript cg9503-ra
					Sk1 - sphingosine kinase 1
					pdgy - pudgy
					CG6300 - cg6300 gene product from transcript cg6300-ra
					Thor - cg8846 gene product from transcript cg8846-ra
					Lpin - lipin
					CG5966 - cg5966 gene product from transcript cg5966-ra
					GLaz - glial lazarillo
					CG1986 - cg1986 gene product from transcript cg1986-ra
					CG6847 - cg6847 gene product from transcript cg6847-ra
					CG31683 - cg31683 gene product from transcript cg31683-ra
					CG8630 - cg8630 gene product from transcript cg8630-ra
					CG31522 - cg31522 gene product from transcript cg31522-rf
					CG15534 - cg15534 gene product from transcript cg15534-ra
					GIIIspla2 - cg1583 gene product from transcript cg1583-rb
					rt - rotated abdomen
					CG11029 - cg11029 gene product from transcript cg11029-ra
					CG6753 - cg6753 gene product from transcript cg6753-rb
					mag - magro
					CG14507 - cg14507 gene product from transcript cg14507-rc
					Cyp18a1 - cytochrome p450-18a1
					CG7365 - cg7365 gene product from transcript cg7365-ra
					CG17999 - cg17999 gene product from transcript cg17999-ra
					CG5065 - cg5065 gene product from transcript cg5065-ra
					CG7367 - cg7367 gene product from transcript cg7367-rd
					CG18641 - cg18641 gene product from transcript cg18641-rc
					CG6296 - cg6296 gene product from transcript cg6296-ra
GO:1901071	glucosamine-containing compound metabolic process	1.16e-05	0.0281	3.17 (8151,110,421,18)	[-] Hide genes
					CG13643 - cg13643 gene product from transcript cg13643-re
					CG13675 - cg13675 gene product from transcript cg13675-rd
					CG8192 - cg8192 gene product from transcript cg8192-ra
					mtg - mind the gap
					CG7248 - cg7248 gene product from transcript cg7248-ra
					ChLD3 - cg17905 gene product from transcript cg17905-ra
					CG5756 - cg5756 gene product from transcript cg5756-rb
					CG4835 - cg4835 gene product from transcript cg4835-rb
					knk - knickkopf
					CG14247 - cg14247 gene product from transcript cg14247-ra
					Cda5 - chitin deacetylase-like 5
					Gasp - cg10287 gene product from transcript cg10287-rb
					Cht4 - chitinase 4
					CG42296 - cg42296 gene product from transcript cg42296-ra
					CG14880 - cg14880 gene product from transcript cg14880-ra
					CG14301 - cg14301 gene product from transcript cg14301-rb
					Cht7 - cg1869 gene product from transcript cg1869-ra
					CG6996 - cg6996 gene product from transcript cg6996-rc
GO:0006022	aminoglycan metabolic process	1.39e-05	0.0252	3.02 (8151,122,421,19)	[-] Hide genes
					CG13643 - cg13643 gene product from transcript cg13643-re
					CG13675 - cg13675 gene product from transcript cg13675-rd
					CG8192 - cg8192 gene product from transcript cg8192-ra
					mtg - mind the gap
					CG7248 - cg7248 gene product from transcript cg7248-ra
					ChLD3 - cg17905 gene product from transcript cg17905-ra
					CG5756 - cg5756 gene product from transcript cg5756-rb
					PGRP-LF - peptidoglycan recognition protein lf
					CG4835 - cg4835 gene product from transcript cg4835-rb
					knk - knickkopf
					CG14247 - cg14247 gene product from transcript cg14247-ra
					Cda5 - chitin deacetylase-like 5
					Gasp - cg10287 gene product from transcript cg10287-rb
					Cht4 - chitinase 4
					CG42296 - cg42296 gene product from transcript cg42296-ra
					CG14880 - cg14880 gene product from transcript cg14880-ra
					CG14301 - cg14301 gene product from transcript cg14301-rb
					Cht7 - cg1869 gene product from transcript cg1869-ra
					CG6996 - cg6996 gene product from transcript cg6996-rc
GO:0006040	amino sugar metabolic process	1.5e-05	0.0218	3.11 (8151,112,421,18)	[-] Hide genes
					CG13643 - cg13643 gene product from transcript cg13643-re
					CG13675 - cg13675 gene product from transcript cg13675-rd
					CG8192 - cg8192 gene product from transcript cg8192-ra
					mtg - mind the gap
					CG7248 - cg7248 gene product from transcript cg7248-ra
					ChLD3 - cg17905 gene product from transcript cg17905-ra
					CG5756 - cg5756 gene product from transcript cg5756-rb
					CG4835 - cg4835 gene product from transcript cg4835-rb
					knk - knickkopf
					CG14247 - cg14247 gene product from transcript cg14247-ra
					Cda5 - chitin deacetylase-like 5
					Gasp - cg10287 gene product from transcript cg10287-rb
					Cht4 - chitinase 4
					CG42296 - cg42296 gene product from transcript cg42296-ra
					CG14880 - cg14880 gene product from transcript cg14880-ra
					CG14301 - cg14301 gene product from transcript cg14301-rb
					Cht7 - cg1869 gene product from transcript cg1869-ra
					CG6996 - cg6996 gene product from transcript cg6996-rc
GO:0042335	cuticle development	2.28e-05	0.0275	2.66 (8151,160,421,22)	[-] Hide genes
					ect - ectodermal
					Cpr35B - cuticular protein 35b
					Cpr78Cb - cuticular protein 78cb
					Cpr76Ba - cuticular protein 76ba
					Edg78E - ecdysone-dependent gene 78e
					Lcp9 - larval cuticle protein 9
					Cpr65Av - cuticular protein 65av
					Ccp84Aa - cg2360 gene product from transcript cg2360-ra
					knk - knickkopf
					Cpr56F - cuticular protein 56f
					TwdlH - tweedleh
					Cpr64Ad - cuticular protein 64ad
					Cpr100A - cuticular protein 100a
					Gasp - cg10287 gene product from transcript cg10287-rb
					Gld - glucose dehydrogenase
					amd - alpha methyl dopa-resistant
					TwdlG - tweedleg
					Cpr49Ac - cuticular protein 49ac
					Cht7 - cg1869 gene product from transcript cg1869-ra
					Lcp1 - larval cuticle protein 1
					Cpr49Ae - cuticular protein 49ae
					TwdlL - tweedlel
GO:0035337	fatty-acyl-CoA metabolic process	2.35e-05	0.0244	6.20 (8151,25,421,8)	[-] Hide genes
					CG6300 - cg6300 gene product from transcript cg6300-ra
					CG1441 - cg1441 gene product from transcript cg1441-rb
					CG12268 - cg12268 gene product from transcript cg12268-rb
					CG17999 - cg17999 gene product from transcript cg17999-ra
					CG30427 - cg30427 gene product from transcript cg30427-rc
					CG5065 - cg5065 gene product from transcript cg5065-ra
					CG8303 - cg8303 gene product from transcript cg8303-rb
					pdgy - pudgy
GO:0040003	chitin-based cuticle development	3.96e-05	0.0359	2.64 (8151,154,421,21)	[-] Hide genes
					Cpr35B - cuticular protein 35b
					Cpr78Cb - cuticular protein 78cb
					Cpr76Ba - cuticular protein 76ba
					Edg78E - ecdysone-dependent gene 78e
					Lcp9 - larval cuticle protein 9
					Cpr65Av - cuticular protein 65av
					Ccp84Aa - cg2360 gene product from transcript cg2360-ra
					knk - knickkopf
					Cpr56F - cuticular protein 56f
					TwdlH - tweedleh
					Cpr64Ad - cuticular protein 64ad
					Cpr100A - cuticular protein 100a
					Gasp - cg10287 gene product from transcript cg10287-rb
					Gld - glucose dehydrogenase
					amd - alpha methyl dopa-resistant
					TwdlG - tweedleg
					Cpr49Ac - cuticular protein 49ac
					Cht7 - cg1869 gene product from transcript cg1869-ra
					Lcp1 - larval cuticle protein 1
					Cpr49Ae - cuticular protein 49ae
					TwdlL - tweedlel
GO:1901568	fatty acid derivative metabolic process	4.41e-05	0.0355	5.74 (8151,27,421,8)	[-] Hide genes
					CG6300 - cg6300 gene product from transcript cg6300-ra
					CG1441 - cg1441 gene product from transcript cg1441-rb
					CG12268 - cg12268 gene product from transcript cg12268-rb
					CG17999 - cg17999 gene product from transcript cg17999-ra
					CG30427 - cg30427 gene product from transcript cg30427-rc
					CG5065 - cg5065 gene product from transcript cg5065-ra
					CG8303 - cg8303 gene product from transcript cg8303-rb
					pdgy - pudgy
GO:0016042	lipid catabolic process	6.5e-05	0.0471	3.16 (8151,92,421,15)	[-] Hide genes
					bmm - brummer
					CG6472 - cg6472 gene product from transcript cg6472-ra
					CG34447 - cg34447 gene product from transcript cg34447-ra
					CG14507 - cg14507 gene product from transcript cg14507-rc
					Cyp18a1 - cytochrome p450-18a1
					pdgy - pudgy
					CG5966 - cg5966 gene product from transcript cg5966-ra
					Lpin - lipin
					GLaz - glial lazarillo
					CG1986 - cg1986 gene product from transcript cg1986-ra
					CG6847 - cg6847 gene product from transcript cg6847-ra
					CG7367 - cg7367 gene product from transcript cg7367-rd
					CG15534 - cg15534 gene product from transcript cg15534-ra
					CG18641 - cg18641 gene product from transcript cg18641-rc
					CG6296 - cg6296 gene product from transcript cg6296-ra
GO:0006508	proteolysis	9.53e-05	0.0628	1.71 (8151,578,421,51)	[-] Hide genes
					CG11658 - cg11658 gene product from transcript cg11658-rc
					Nep2 - neprilysin 2
					CG17404 - cg17404 gene product from transcript cg17404-rb
					CG7432 - cg7432 gene product from transcript cg7432-rb
					Mmp1 - matrix metalloproteinase 1
					Bace - beta-site app-cleaving enzyme
					CG9676 - cg9676 gene product from transcript cg9676-ra
					CG3502 - cg3502 gene product from transcript cg3502-rb
					CG10280 - cg10280 gene product from transcript cg10280-ra
					Jon99Fi - jonah 99fi
					alphaTry - alphatrypsin
					CG6337 - cg6337 gene product from transcript cg6337-ra
					betaTry - betatrypsin
					CG7142 - cg7142 gene product from transcript cg7142-ra
					SP1029 - cg11956 gene product from transcript cg11956-ra
					CG8563 - cg8563 gene product from transcript cg8563-rb
					CG8773 - cg8773 gene product from transcript cg8773-rb
					CG6639 - cg6639 gene product from transcript cg6639-ra
					CG6696 - cg6696 gene product from transcript cg6696-ra
					CG3097 - cg3097 gene product from transcript cg3097-ra
					CG42264 - cg42264 gene product from transcript cg42264-rb
					CG3108 - cg3108 gene product from transcript cg3108-ra
					CG4017 - cg4017 gene product from transcript cg4017-ra
					Invadolysin - cg3953 gene product from transcript cg3953-ra
					thetaTry - thetatrypsin
					CG6966 - cg6966 gene product from transcript cg6966-rb
					CG10477 - cg10477 gene product from transcript cg10477-ra
					CG34458 - cg34458 gene product from transcript cg34458-ra
					CG5863 - cg5863 gene product from transcript cg5863-ra
					gol - goliath
					CG4998 - cg4998 gene product from transcript cg4998-rb
					CG11192 - cg11192 gene product from transcript cg11192-rb
					snk - snake
					CG5715 - cg5715 gene product from transcript cg5715-ra
					CG5255 - cg5255 gene product from transcript cg5255-ra
					CG31954 - cg31954 gene product from transcript cg31954-ra
					CG17571 - cg17571 gene product from transcript cg17571-ra
					CG18180 - cg18180 gene product from transcript cg18180-ra
					CG6067 - cg6067 gene product from transcript cg6067-ra
					CG30091 - cg30091 gene product from transcript cg30091-ra
					CG6865 - cg6865 gene product from transcript cg6865-rb
					CG12402 - cg12402 gene product from transcript cg12402-ra
					CG11911 - cg11911 gene product from transcript cg11911-ra
					Try29F - trypsin 29f
					CG9737 - cg9737 gene product from transcript cg9737-ra
					CG6763 - cg6763 gene product from transcript cg6763-ra
					epsilonTry - epsilontrypsin
					CG8170 - cg8170 gene product from transcript cg8170-rb
					CG14892 - cg14892 gene product from transcript cg14892-ra
					CG8172 - cg8172 gene product from transcript cg8172-rd
					CG4613 - cg4613 gene product from transcript cg4613-rc
GO:0017144	drug metabolic process	0.000162	0.0975	2.20 (8151,220,421,25)	[-] Hide genes
					CG13643 - cg13643 gene product from transcript cg13643-re
					CG8192 - cg8192 gene product from transcript cg8192-ra
					e - ebony
					CG5756 - cg5756 gene product from transcript cg5756-rb
					ChLD3 - cg17905 gene product from transcript cg17905-ra
					Adgf-D - adenosine deaminase-related growth factor d
					Cda5 - chitin deacetylase-like 5
					CG14247 - cg14247 gene product from transcript cg14247-ra
					Gasp - cg10287 gene product from transcript cg10287-rb
					Uro - urate oxidase
					CG42296 - cg42296 gene product from transcript cg42296-ra
					CG14880 - cg14880 gene product from transcript cg14880-ra
					Cht7 - cg1869 gene product from transcript cg1869-ra
					CG13675 - cg13675 gene product from transcript cg13675-rd
					CG42249 - cg42249 gene product from transcript cg42249-rc
					mtg - mind the gap
					CG7248 - cg7248 gene product from transcript cg7248-ra
					Cyp18a1 - cytochrome p450-18a1
					knk - knickkopf
					CG4835 - cg4835 gene product from transcript cg4835-rb
					Ddc - dopa decarboxylase
					CG14301 - cg14301 gene product from transcript cg14301-rb
					Cht4 - chitinase 4
					CG6996 - cg6996 gene product from transcript cg6996-rc
					ple - pale
GO:0035336	long-chain fatty-acyl-CoA metabolic process	0.00021	0.117	8.07 (8151,12,421,5)	[-] Hide genes
					CG1441 - cg1441 gene product from transcript cg1441-rb
					CG12268 - cg12268 gene product from transcript cg12268-rb
					CG30427 - cg30427 gene product from transcript cg30427-rc
					CG5065 - cg5065 gene product from transcript cg5065-ra
					CG8303 - cg8303 gene product from transcript cg8303-rb
GO:0007564	regulation of chitin-based cuticle tanning	0.000327	0.169	7.45 (8151,13,421,5)	[-] Hide genes
					Ddc - dopa decarboxylase
					e - ebony
					y - yellow
					rk - rickets
					ple - pale
GO:0006637	acyl-CoA metabolic process	0.000486	0.235	4.19 (8151,37,421,8)	[-] Hide genes
					CG6300 - cg6300 gene product from transcript cg6300-ra
					CG1441 - cg1441 gene product from transcript cg1441-rb
					CG12268 - cg12268 gene product from transcript cg12268-rb
					CG17999 - cg17999 gene product from transcript cg17999-ra
					CG30427 - cg30427 gene product from transcript cg30427-rc
					CG5065 - cg5065 gene product from transcript cg5065-ra
					CG8303 - cg8303 gene product from transcript cg8303-rb
					pdgy - pudgy
GO:0035383	thioester metabolic process	0.000486	0.22	4.19 (8151,37,421,8)	[-] Hide genes
					CG6300 - cg6300 gene product from transcript cg6300-ra
					CG1441 - cg1441 gene product from transcript cg1441-rb
					CG12268 - cg12268 gene product from transcript cg12268-rb
					CG17999 - cg17999 gene product from transcript cg17999-ra
					CG30427 - cg30427 gene product from transcript cg30427-rc
					CG5065 - cg5065 gene product from transcript cg5065-ra
					CG8303 - cg8303 gene product from transcript cg8303-rb
					pdgy - pudgy
GO:0006570	tyrosine metabolic process	0.000718	0.306	8.60 (8151,9,421,4)	[-] Hide genes
					Ddc - dopa decarboxylase
					e - ebony
					y - yellow
					ple - pale
GO:0021556	central nervous system formation	0.000718	0.289	8.60 (8151,9,421,4)	[-] Hide genes
					spz4 - spatzle 4
					spz5 - spatzle 5
					spz3 - spatzle 3
					NT1 - neurotrophin 1

### Sheet: Down-regulated Genes
Table S5. GO analysis of down-regulated genes from the RNAseq data represented in Table S3 using GOrilla.
GO term	Description	P-value	FDR q-value	Enrichment (N, B, n, b)	Genes
GO:0018401	peptidyl-proline hydroxylation to 4-hydroxy-L-proline	8.63e-06	0.0625	27.70 (8151,11,107,4)	[-] Hide genes
					CG31371 - cg31371 gene product from transcript cg31371-rc
					PH4alphaNE1 - prolyl-4-hydroxylase-alpha ne1
					PH4alphaMP - prolyl-4-hydroxylase-alpha mp
					CG9698 - cg9698 gene product from transcript cg9698-ra
GO:0019471	4-hydroxyproline metabolic process	8.63e-06	0.0313	27.70 (8151,11,107,4)	[-] Hide genes
					CG31371 - cg31371 gene product from transcript cg31371-rc
					PH4alphaNE1 - prolyl-4-hydroxylase-alpha ne1
					PH4alphaMP - prolyl-4-hydroxylase-alpha mp
					CG9698 - cg9698 gene product from transcript cg9698-ra
GO:0019511	peptidyl-proline hydroxylation	8.63e-06	0.0208	27.70 (8151,11,107,4)	[-] Hide genes
					CG31371 - cg31371 gene product from transcript cg31371-rc
					PH4alphaNE1 - prolyl-4-hydroxylase-alpha ne1
					PH4alphaMP - prolyl-4-hydroxylase-alpha mp
					CG9698 - cg9698 gene product from transcript cg9698-ra
GO:0018126	protein hydroxylation	1.83e-05	0.0332	23.44 (8151,13,107,4)	[-] Hide genes
					CG31371 - cg31371 gene product from transcript cg31371-rc
					PH4alphaNE1 - prolyl-4-hydroxylase-alpha ne1
					PH4alphaMP - prolyl-4-hydroxylase-alpha mp
					CG9698 - cg9698 gene product from transcript cg9698-ra
GO:0009173	pyrimidine ribonucleoside monophosphate metabolic process	0.000171	0.247	76.18 (8151,2,107,2)	[-] Hide genes
					r-l - rudimentary-like
					dnk - deoxyribonucleoside kinase
GO:0009174	pyrimidine ribonucleoside monophosphate biosynthetic process	0.000171	0.206	76.18 (8151,2,107,2)	[-] Hide genes
					r-l - rudimentary-like
					dnk - deoxyribonucleoside kinase
GO:0006520	cellular amino acid metabolic process	0.000179	0.185	5.04 (8151,121,107,8)	[-] Hide genes
					CG31371 - cg31371 gene product from transcript cg31371-rc
					PH4alphaNE1 - prolyl-4-hydroxylase-alpha ne1
					PH4alphaMP - prolyl-4-hydroxylase-alpha mp
					CG6733 - cg6733 gene product from transcript cg6733-ra
					CG6738 - cg6738 gene product from transcript cg6738-ra
					CG5955 - cg5955 gene product from transcript cg5955-ra
					CG11236 - cg11236 gene product from transcript cg11236-ra
					CG9698 - cg9698 gene product from transcript cg9698-ra
GO:0010033	response to organic substance	0.000185	0.167	4.01 (8151,190,107,10)	[-] Hide genes
					PGRP-SD - cg7496 gene product from transcript cg7496-ra
					Hsp68 - heat shock protein 68
					CG32581 - cg32581 gene product from transcript cg32581-rb
					Obp99a - odorant-binding protein 99a
					Gp93 - glycoprotein 93
					Hsc70-3 - heat shock protein cognate 3
					PyK - pyruvate kinase
					Obp56a - odorant-binding protein 56a
					Cyp12d1-p - cg30489 gene product from transcript cg30489-ra
					Blimp-1 - cg5249 gene product from transcript cg5249-rb
GO:0007608	sensory perception of smell	0.00023	0.185	8.86 (8151,43,107,5)	[-] Hide genes
					Obp99a - odorant-binding protein 99a
					pdm3 - pou domain motif 3
					Obp56a - odorant-binding protein 56a
					Obp47a - odorant-binding protein 47a
					Obp56e - odorant-binding protein 56e
GO:0018208	peptidyl-proline modification	0.000518	0.375	10.51 (8151,29,107,4)	[-] Hide genes
					CG31371 - cg31371 gene product from transcript cg31371-rc
					PH4alphaNE1 - prolyl-4-hydroxylase-alpha ne1
					PH4alphaMP - prolyl-4-hydroxylase-alpha mp
					CG9698 - cg9698 gene product from transcript cg9698-ra
GO:0006575	cellular modified amino acid metabolic process	0.000531	0.35	5.86 (8151,78,107,6)	[-] Hide genes
					CG31371 - cg31371 gene product from transcript cg31371-rc
					PH4alphaNE1 - prolyl-4-hydroxylase-alpha ne1
					PH4alphaMP - prolyl-4-hydroxylase-alpha mp
					GstD3 - glutathione s transferase d3
					GstE1 - glutathione s transferase e1
					CG9698 - cg9698 gene product from transcript cg9698-ra
GO:1901605	alpha-amino acid metabolic process	0.000694	0.419	5.57 (8151,82,107,6)	[-] Hide genes
					CG31371 - cg31371 gene product from transcript cg31371-rc
					PH4alphaNE1 - prolyl-4-hydroxylase-alpha ne1
					PH4alphaMP - prolyl-4-hydroxylase-alpha mp
					CG5955 - cg5955 gene product from transcript cg5955-ra
					CG11236 - cg11236 gene product from transcript cg11236-ra
					CG9698 - cg9698 gene product from transcript cg9698-ra
