## Supplementary material for "Metabolomic analysis of *Drosophila melanogaster* larvae lacking Pyruvate kinase": Table S6

### Sheet: Sheet1
Table S6. Analysis of RNAseq data from Table S4 using the Preferred tissue (modEncode RNA_seq) tool in PANGEA.
Gene Set Category	Gene Set ID	Gene Set Name	Gene Set Size	Count Overlap Gene	Percentage Genes in Gene Set	Fold Enrichment	log2 fold	P value	P value calc log_10	Bonferroni	Benjamini & Hochberg	Benjamini & Yekutieli	Overlaping Gene Symbols
Preferred tissue (modEncode RNA_seq)	Tissue:2	digestive_system	482	67	8.851	2.5649	1.359	7.96264e-13	12.0989	7.16638e-12	3.58319e-12	1.01367e-11	ninaD; alphaTry; Uro; slbo; Mdr50; betaTry; epsilonTry; thetaTry; Cyp9b2; CG2930; CG15255; CG15773; CG12115; CG14205; CG11911; Cyp4ac3; Bace; Oatp33Ea; CG15170; CG9259; Mal-A7; Cyp6a14; CG8785; CG13324; CG13325; CG6337; Ptp52F; CG5550; CG18635; Muc55B; CG16898; CG9380; CG13893; CG4835; CG10477; CG7248; CG14120; CG13482; mag; Rcd2; Whamy; CG6830; Ugt37A3; CG8773; Cyp12a5; CG17752; CG7084; Cyp6d4; …
Preferred tissue (modEncode RNA_seq)	Tissue:3	fat_body	236	50	6.605	3.9093	1.967	4.01932e-17	16.3958	3.61739e-16	3.61739e-16	1.02335e-15	ect; ImpL1; Lsp1beta; Osi6; TwdlT; CG14770; CG15239; CG5966; CG9411; CG9095; CG8568; CG16704; CG3513; CG17127; SPH93; CG8170; CG8192; CG15615; CG15080; tpr; CG3376; CG9083; CG12017; CG15005; Cpr66Cb; CG14107; CG8100; CG13042; CG14569; Osi7; Osi9; Osi12; CG4702; CG6118; CG10264; CG13847; CG13641; CG14257; Osi14; CG11380; CG13643; Ilp6; CG30091; Vajk4; Cpr66D; CG32036; dyl; CG34221; CG34461; CG42331
Preferred tissue (modEncode RNA_seq)	Tissue:6	muscle	170	15	1.982	1.6281	0.703	0.0430109	1.36642	0.387098	0.129033	0.36503	Ddc; e; Lcp1; ple; Lcp9; CG4666; yellow-b; Cpr49Ae; sona; CG2765; CG8492; zye; CG7910; CG13606; yellow-c
Preferred tissue (modEncode RNA_seq)	Tissue:7	ovary	591	12	1.585	0.3747	-1.416	0.999992	3.5173e-06	1	1	1	ftz-f1; rt; rhi; glec; olf186-M; EDTP; CG11381; CG4991; Tsp74F; CG6293; CG30377; yin
Preferred tissue (modEncode RNA_seq)	Tissue:8	salivary_gland	191	11	1.453	1.0627	0.088	0.462287	0.335089	1	0.832116	1	Eip78C; CG6770; CG13748; CG13159; CG7402; CG14636; GILT2; l(1)G0469; CG13631; lncRNA:CR43301; CG43315
Preferred tissue (modEncode RNA_seq)	Tissue:1	accessory_gland	434	11	1.453	0.4677	-1.096	0.998995	0.000436861	1	1	1	Gld; Tie; Spn88Ea; CG2975; CG8630; sit; Ugt50B3; ppk22; CG31704; CG34447; CG13639
Preferred tissue (modEncode RNA_seq)	Tissue:9	testis	1132	11	1.453	0.1793	-2.48	1	0	1	1	1	Alp11; CG15482; CG11475; GstD9; CG10407; CG15530; CG15547; CG30334; CG31029; CG31826; asRNA:CR43463
Preferred tissue (modEncode RNA_seq)	Tissue:4	head	437	10	1.321	0.4222	-1.244	0.999659	0.000148059	1	1	1	gol; Obp19d; CG6424; CG3009; CG9676; kek4; CG8736; CG17739; Teh4; CG42795
Preferred tissue (modEncode RNA_seq)	Tissue:5	imaginal_disc	91	8	1.057	1.6221	0.698	0.119735	0.921779	1	0.269404	0.762134	ImpE2; Sb; CG2861; CG3880; Cpr65Ec; neo; nyo; Np
